# Hypothalamic Sex-Specific Metabolic Shift by Canagliflozin during Aging

**DOI:** 10.1101/2024.03.21.586115

**Authors:** H.S.M. Jayarathne, R. Sullivan, L. Stilgenbauer, L.K. Debarba, A. Kuchumov, L. Koshko, S. Scofield, W. Liu, B.C. Ginsburg, R.A. Miller, M. Sadagurski

**Affiliations:** Department of Biological Sciences, Bio (Integrative Biosciences Center), Wayne State University, Detroit, MI; Department of Pharmaceutical Science, Bio (Integrative Biosciences Center), Wayne State University, Detroit, MI; Institute of Environmental Health Sciences, iBio (Integrative Biosciences Center), Wayne State University, Detroit, MI; Department of Psychiatry and Behavioral Sciences, University of Texas Health Science Center, San Antonio, TX; Department of Pathology and Geriatrics Center, University of Michigan, Ann Arbor, MI

**Keywords:** Canagliflozin, brain, hypothalamus, metabolism, longevity

## Abstract

The hypothalamus undergoes significant changes with aging and plays crucial roles in age-related metabolic alterations. Sodium-glucose co-transporter 2 inhibitors (SGLT2i) are anti-diabetic agents that promote glucose excretion, and promote metabolic homeostasis. Recent studies have shown that SGLT2i, Canagliflozin (Cana), can extend the median survival of genetically heterogeneous UM-HET3 male mice and improve central metabolic control via increases in hypothalamic insulin responsiveness in aged males, as well as reduced age-associated hypothalamic inflammation. We studied the long- and short-term effects of Cana on hypothalamic metabolic control in UM-HET3 mice. We show that Cana treatment reduced body weight and fat mass in male mice that was associated with enhanced glucose tolerance and insulin sensitivity observed by 12 months. Indirect calorimetry showed that short-term Cana treatment (5 months) increased energy expenditure in male, but not female mice, at 12 months of age. Long-term Cana treatment (18 months) increased metabolic rates in both sexes, and markedly increasing formation of both orexigenic and anorexigenic projections to the paraventricular nucleus of the hypothalamus (PVH) mostly in females by 25 months. Hypothalamic RNA-sequencing analysis revealed sex-specific genes and signaling pathways related to insulin signaling, glycogen catabolic pathway, neuropeptide signaling, and mitochondrial function upregulated by Cana, with males showing a more pronounced and sustained effect on metabolic pathways at both age groups. Overall, our data provide critical evidence for sex-specific mechanisms that are impacted by Cana during aging suggesting key targets of hypothalamic Cana-induced neuroprotection for metabolic control.
