## supplementary file 3 for "Hypothalamic Sex-Specific Metabolic Shift by Canagliflozin during Aging"

### Sheet: sheet1
Gene	Log2FC	Pvalue	Age		Gene	Log2FC	Pvalue	Age		Gene	Log2FC	Pvalue	Age
Bag3	-0.589769	0.000572663	12M_Males		Bag3	-0.880027	0.0336189	25M_Males		Bag3	0.828198	0.0169705	25M_Females
Brd8	0.296103	0.0105418	12M_Males		Brd8	-0.350012	0.028087	25M_Males		Brd8	-0.357152	0.0330196	25M_Females
Cox7c	1.45338	0.00577972	12M_Males		Cox7c	0.815851	0.0211592	25M_Males		Cox7c	0.605385	0.0251222	25M_Females
Dnajb1	-0.698202	4.28758e-11	12M_Males		Dnajb1	-0.297896	0.0375945	25M_Males		Dnajb1	-0.432405	0.00297433	25M_Females
Ecel1	-0.291588	0.00194038	12M_Males		Ecel1	-0.434422	0.00016072	25M_Males		Ecel1	-0.459538	0.00812209	25M_Females
Gal3st3	0.426225	0.0102569	12M_Males		Gal3st3	2.05526	8.96657e-05	25M_Males		Gal3st3	1.05505	0.00301473	25M_Females
Golga4	-0.175833	0.0353754	12M_Males		Golga4	-0.375484	0.0165818	25M_Males		Golga4	-0.317548	0.0330537	25M_Females
Hbb-bs	3.44923	2.02967e-09	12M_Males		Hbb-bs	0.768576	1.1075e-09	25M_Males		Hbb-bs	0.816933	0.00845779	25M_Females
Isca1	2.36848	2.32194e-58	12M_Males		Isca1	-0.47253	0.0357901	25M_Males		Isca1	0.859815	0.003943	25M_Females
Maged1	-0.183887	0.000818286	12M_Males		Maged1	-0.312546	0.00135799	25M_Males		Maged1	-0.336717	0.00173217	25M_Females
Oip5os1	0.229713	0.00268206	12M_Males		Oip5os1	0.248243	0.0485874	25M_Males		Oip5os1	0.369486	0.0231544	25M_Females
Psmb5	2.55905	8.08402e-19	12M_Males		Psmb5	-0.540885	0.0109092	25M_Males		Psmb5	0.695399	0.000419708	25M_Females
Rps10-ps2	8.89474	7.35503e-13	12M_Males		Rps10-ps2	0.784593	0.0017638	25M_Males		Rps10-ps2	0.427371	0.0494914	25M_Females
Trmt10a	0.73107	0.00332111	12M_Males		Trmt10a	-0.662308	0.047171	25M_Males		Trmt10a	-0.768623	0.00852049	25M_Females
